# Hypothalamic estrogen receptor alpha mediates key side effects of tamoxifen therapy in mice

**DOI:** 10.1101/2020.09.21.307124

**Authors:** Z Zhang, J. W. Park, I. S. Ahn, G. Diamante, N. Sivakumar, D. V. Arneson, X. Yang, J. E. van Veen, S. M. Correa

## Abstract

Adjuvant tamoxifen therapy for invasive breast cancer improves patient survival. Unfortunately, long-term treatment comes with side effects that impact health and quality of life, including hot flashes, changes in bone density, and fatigue. Partly due to a lack of proven animal models, the tissues and cell types that mediate these negative side effects are largely unknown. Here we show that mice undergoing a 28-day course of tamoxifen treatment experience dysregulation of core and skin temperature, changes in bone density, and decreased physical activity, recapitulating key aspects of the human physiological response. Single cell RNA sequencing reveals that tamoxifen treatment induces significant and widespread gene expression changes in different cell types of the hypothalamus, most strongly in neurons and ependymal cells. These expression changes are dependent on estrogen receptor alpha (ERα), as conditional knockout of ERα in the hypothalamus ablated or reversed tamoxifen-induced gene expression. Accordingly, ERα-deficient mice do not exhibit changes in thermal regulation, bone density, or movement in response to tamoxifen treatment. These findings provide mechanistic insight into the effects of tamoxifen on the hypothalamus and support a model in which hypothalamic ERα mediates several key side effects of tamoxifen therapy.
