## Supplemental Tables for "Hypothalamic estrogen receptor alpha mediates key side effects of tamoxifen therapy in mice"

### Sheet: S1-E2 GSEA WT cells
pathway	pval	padj	ES	NES	nMoreExtreme	size	cluster
GO_RESPONSE_TO_ESTROGEN	0.424645	0.424645	0.234894	1.02257	3228	128	Astro
GO_RESPONSE_TO_ESTROGEN	0.411375	0.411375	-0.211663	-1.01515	1366	123	Oligo
GO_RESPONSE_TO_ESTROGEN	0.000652103	0.000652103	-0.332585	-1.62584	1	146	Neuron
GO_RESPONSE_TO_ESTROGEN	0.00136799	0.00136799	-0.319318	-1.56651	3	151	Endo
GO_RESPONSE_TO_ESTROGEN	0.418367	0.418367	-0.208278	-1.01341	901	143	Microglia
GO_RESPONSE_TO_ESTROGEN	0.265227	0.265227	-0.226319	-1.08312	1092	156	Polydendro
GO_RESPONSE_TO_ESTROGEN	0.0635135	0.0635135	-0.259633	-1.23504	93	157	Ependymal
GO_RESPONSE_TO_ESTROGEN	0.514294	0.514294	-0.201874	-0.978889	1726	151	Mural
GO_RESPONSE_TO_ESTROGEN	0.0320487	0.0320487	0.299826	1.34467	157	169	Fibro

### Sheet: S2-general GSEA pathways
HALLMARK_TNFA_SIGNALING_VIA_NFKB
HALLMARK_HYPOXIA
HALLMARK_CHOLESTEROL_HOMEOSTASIS
HALLMARK_WNT_BETA_CATENIN_SIGNALING
HALLMARK_TGF_BETA_SIGNALING
HALLMARK_IL6_JAK_STAT3_SIGNALING
HALLMARK_APOPTOSIS
HALLMARK_NOTCH_SIGNALING
HALLMARK_ANDROGEN_RESPONSE
HALLMARK_PROTEIN_SECRETION
HALLMARK_INTERFERON_ALPHA_RESPONSE
HALLMARK_INTERFERON_GAMMA_RESPONSE
HALLMARK_HEDGEHOG_SIGNALING
HALLMARK_PI3K_AKT_MTOR_SIGNALING
HALLMARK_MTORC1_SIGNALING
HALLMARK_E2F_TARGETS
HALLMARK_MYC_TARGETS_V1
HALLMARK_MYC_TARGETS_V2
HALLMARK_INFLAMMATORY_RESPONSE
HALLMARK_FATTY_ACID_METABOLISM
HALLMARK_OXIDATIVE_PHOSPHORYLATION
HALLMARK_GLYCOLYSIS
HALLMARK_REACTIVE_OXIGEN_SPECIES_PATHWAY
HALLMARK_P53_PATHWAY
HALLMARK_ANGIOGENESIS
HALLMARK_IL2_STAT5_SIGNALING
HALLMARK_PEROXISOME
HALLMARK_KRAS_SIGNALING_UP
HALLMARK_KRAS_SIGNALING_DN
HALLMARK_ESTROGEN_RESPONSE
GO_NEUROPEPTIDE_SIGNALING_PATHWAY
GO_NEURON_APOPTOTIC_PROCESS
GO_NEURON_DEVELOPMENT
GO_NEUROTRANSMITTER_TRANSPORT
GO_REGULATION_OF_NEURON_DIFFERENTIATION
GO_ASTROCYTE_DIFFERENTIATION
GO_OLIGODENDROCYTE_DIFFERENTIATION
GO_ESTABLISHMENT_OF_ENDOTHELIAL_BARRIER
GO_ENDOTHELIAL_CELL_PROLIFERATION
GO_FIBROBLAST_PROLIFERATION

### Sheet: S3-general GSEA WT cells
pathway	pval	padj	ES	NES	nMoreExtreme	size	cluster
HALLMARK_MYC_TARGETS_V1	0.000478011	0.00773349	-0.436852	-2.30477	0	173	Astro
HALLMARK_MYC_TARGETS_V2	0.000594884	0.00773349	-0.514424	-2.04977	1	40	Astro
HALLMARK_TNFA_SIGNALING_VIA_NFKB	0.000417711	0.00773349	-0.360382	-1.82064	0	130	Astro
HALLMARK_HYPOXIA	0.00127389	0.00883552	-0.317552	-1.61004	2	134	Astro
GO_OLIGODENDROCYTE_DIFFERENTIATION	0.00670017	0.0290341	-0.349167	-1.58192	19	72	Astro
HALLMARK_MTORC1_SIGNALING	0.00135931	0.00883552	-0.304718	-1.57578	2	153	Astro
HALLMARK_INTERFERON_ALPHA_RESPONSE	0.0163009	0.0489028	-0.360763	-1.53216	51	53	Astro
HALLMARK_P53_PATHWAY	0.00390286	0.0217445	-0.297463	-1.52064	8	141	Astro
GO_CENTRAL_NERVOUS_SYSTEM_NEURON_DIFFERENTIATION	0.0116747	0.0413922	-0.291916	-1.44962	28	116	Astro
HALLMARK_E2F_TARGETS	0.01127	0.0413922	-0.281982	-1.43746	25	139	Astro
HALLMARK_GLYCOLYSIS	0.0139983	0.0454943	-0.275345	-1.40702	31	142	Astro
GO_REGULATION_OF_NEURON_DIFFERENTIATION	0.000995135	0.00883552	0.287426	1.43257	8	466	Astro
GO_NEUROTRANSMITTER_TRANSPORT	0.0060461	0.0290341	0.330561	1.50422	47	178	Astro
GO_ESTABLISHMENT_OF_ENDOTHELIAL_BARRIER	0.00100376	0.00782936	-0.540834	-1.98323	3	33	Endo
HALLMARK_MYC_TARGETS_V1	0.000354736	0.00676848	-0.371739	-1.86632	0	175	Endo
HALLMARK_INTERFERON_ALPHA_RESPONSE	0.000571592	0.00676848	-0.423055	-1.85084	1	75	Endo
HALLMARK_TNFA_SIGNALING_VIA_NFKB	0.000666223	0.00676848	-0.327673	-1.60631	1	149	Endo
HALLMARK_P53_PATHWAY	0.000694203	0.00676848	-0.320761	-1.5999	1	167	Endo
HALLMARK_OXIDATIVE_PHOSPHORYLATION	0.00138841	0.00902464	-0.306187	-1.52721	3	167	Endo
GO_NEURON_APOPTOTIC_PROCESS	0.00208261	0.0116031	-0.302166	-1.50716	5	167	Endo
HALLMARK_APOPTOSIS	0.00694225	0.0300831	-0.316299	-1.50058	21	120	Endo
GO_REGULATION_OF_NEURON_DIFFERENTIATION	0.0090123	0.035148	0.263856	1.32896	73	480	Endo
GO_NEUROTRANSMITTER_TRANSPORT	0.00525879	0.0256366	0.322825	1.48423	37	192	Endo
HALLMARK_MYC_TARGETS_V1	0.00065189	0.00412864	-0.528688	-2.53473	0	173	Ependymal
HALLMARK_OXIDATIVE_PHOSPHORYLATION	0.00065189	0.00412864	-0.440499	-2.11192	0	173	Ependymal
HALLMARK_MTORC1_SIGNALING	0.000637755	0.00412864	-0.431669	-2.0588	0	166	Ependymal
HALLMARK_TNFA_SIGNALING_VIA_NFKB	0.000632511	0.00412864	-0.428747	-2.03548	0	161	Ependymal
HALLMARK_HYPOXIA	0.000611621	0.00412864	-0.383826	-1.82003	0	155	Ependymal
HALLMARK_FATTY_ACID_METABOLISM	0.000517866	0.00412864	-0.35037	-1.61726	0	128	Ependymal
HALLMARK_INTERFERON_GAMMA_RESPONSE	0.000198295	0.0075352	-0.381947	-1.70589	0	155	Fibro
HALLMARK_MYC_TARGETS_V1	0.00053135	0.00474568	-0.458043	-2.3172	0	183	Microglia
HALLMARK_TNFA_SIGNALING_VIA_NFKB	0.000493097	0.00474568	-0.462756	-2.30369	0	161	Microglia
HALLMARK_APOPTOSIS	0.000441501	0.00474568	-0.459212	-2.20244	0	126	Microglia
HALLMARK_P53_PATHWAY	0.000493097	0.00474568	-0.396551	-1.97411	0	161	Microglia
HALLMARK_HYPOXIA	0.001396	0.00907399	-0.349059	-1.7049	2	141	Microglia
HALLMARK_MYC_TARGETS_V2	0.0109713	0.0388982	-0.412437	-1.63535	33	47	Microglia
HALLMARK_INTERFERON_GAMMA_RESPONSE	0.00243309	0.0118613	-0.325415	-1.60659	4	154	Microglia
HALLMARK_IL6_JAK_STAT3_SIGNALING	0.00796675	0.0310703	-0.377908	-1.60119	22	63	Microglia
HALLMARK_INTERFERON_ALPHA_RESPONSE	0.0122722	0.0398847	-0.348001	-1.53063	32	78	Microglia
GO_REGULATION_OF_NEURON_DIFFERENTIATION	0.00238689	0.0118613	0.292499	1.38809	21	485	Microglia
HALLMARK_ANDROGEN_RESPONSE	0.00476126	0.0206321	0.419758	1.63128	34	81	Microglia
GO_NEUROTRANSMITTER_TRANSPORT	0.000608421	0.00474568	0.376305	1.64987	4	193	Microglia
GO_NEUROPEPTIDE_SIGNALING_PATHWAY	0.000551572	0.00717044	-0.474178	-2.00576	1	66	Neuron
HALLMARK_OXIDATIVE_PHOSPHORYLATION	0.000342936	0.00668724	-0.359721	-1.78596	0	167	Neuron
HALLMARK_GLYCOLYSIS	0.000329272	0.00668724	-0.345808	-1.68309	0	144	Neuron
HALLMARK_MYC_TARGETS_V1	0.00510031	0.049728	-0.301979	-1.49588	14	163	Neuron
HALLMARK_MYC_TARGETS_V1	0.000330907	0.0129054	-0.397371	-1.98419	0	166	Oligo
HALLMARK_TNFA_SIGNALING_VIA_NFKB	0.000242072	0.00919874	-0.370715	-1.76913	0	152	Polydendro
HALLMARK_MYC_TARGETS_V2	0.00290308	0.0429067	-0.441469	-1.73391	12	50	Polydendro
HALLMARK_P53_PATHWAY	0.00338737	0.0429067	-0.307413	-1.48565	13	165	Polydendro

### Sheet: S4-general GSEA WT neurons
pathway	pval	padj	ES	NES	nMoreExtreme	size	cluster
HALLMARK_MYC_TARGETS_V1	0.000177	0.006912	0.360635	1.8124	0	172	Lingo2
HALLMARK_OXIDATIVE_PHOSPHORYLATION	0.001241	0.024206	0.318344	1.59386	6	168	Lingo2
HALLMARK_OXIDATIVE_PHOSPHORYLATION	0.000559	0.021792	0.316057	1.73766	2	170	Cdk8
HALLMARK_OXIDATIVE_PHOSPHORYLATION	0.000975	0.038012	0.33419	1.62023	4	175	Gad2
HALLMARK_OXIDATIVE_PHOSPHORYLATION	0.000203	0.007928	0.393632	1.92783	0	176	Pomc
GO_NEUROPEPTIDE_SIGNALING_PATHWAY	0.002605	0.033861	0.447875	1.80487	12	57	Pomc
GO_REGULATION_OF_NEURON_DIFFERENTIATION	0.001163	0.022674	-0.2574	-1.40708	5	484	Pomc
HALLMARK_HEDGEHOG_SIGNALING	0.001034	0.040339	-0.52469	-1.86194	4	32	Sst
GO_NEUROPEPTIDE_SIGNALING_PATHWAY	0.000536	0.020383	0.517776	1.96138	2	61	Gal
HALLMARK_TNFA_SIGNALING_VIA_NFKB	0.000232	0.004525	-0.38799	-1.7721	0	127	Gad2.1
HALLMARK_OXIDATIVE_PHOSPHORYLATION	0.000176	0.004525	0.387502	1.803	0	175	Gad2.1
HALLMARK_APOPTOSIS	0.000196	0.00392	0.457986	2.00066	0	95	Crym
HALLMARK_OXIDATIVE_PHOSPHORYLATION	0.000201	0.00392	0.383997	1.8481	0	175	Crym
HALLMARK_TNFA_SIGNALING_VIA_NFKB	0.000821	0.021047	-0.36882	-1.71387	2	125	Ppp1r17
HALLMARK_APOPTOSIS	0.001079	0.021047	-0.36257	-1.64585	3	109	Ppp1r17
HALLMARK_OXIDATIVE_PHOSPHORYLATION	0.000199	0.007775	-0.40188	-1.87923	0	179	Foxb1
GO_NEUROTRANSMITTER_TRANSPORT	0.001596	0.031132	0.326165	1.55441	7	211	Foxb1
HALLMARK_OXIDATIVE_PHOSPHORYLATION	0.000749	0.020613	0.398549	1.52953	3	180	Oxt
HALLMARK_GLYCOLYSIS	0.003414	0.044388	-0.40385	-1.50383	15	148	Oxt
GO_REGULATION_OF_NEURON_DIFFERENTIATION	0.001057	0.020613	-0.32668	-1.37098	4	491	Oxt
HALLMARK_MYC_TARGETS_V1	0.000464	0.017989	0.341594	1.61107	1	180	Tac2
HALLMARK_OXIDATIVE_PHOSPHORYLATION	0.000923	0.017989	0.335852	1.5838	3	179	Tac2
GO_NEURON_APOPTOTIC_PROCESS	0.004558	0.046673	0.320998	1.47937	19	153	Tac2
GO_REGULATION_OF_NEURON_DIFFERENTIATION	0.004787	0.046673	-0.27404	-1.36408	29	442	Tac2
HALLMARK_ANDROGEN_RESPONSE	0.001138	0.044369	0.427891	1.67862	5	80	Plp1
HALLMARK_HEDGEHOG_SIGNALING	0.002042	0.039828	0.534279	1.87255	9	26	Hdc
HALLMARK_MTORC1_SIGNALING	0.000392	0.0153	0.355102	1.77499	1	150	Hdc

### Sheet: S5-general GSEA esr1cko cells
pathway	pval	padj	ES	NES	nMoreExtreme	size	cluster
HALLMARK_OXIDATIVE_PHOSPHORYLATION	0.000487567	0.0190151	0.330578	1.75995	0	171	Astro
GO_REGULATION_OF_NEURON_DIFFERENTIATION	0.000228754	0.00404397	-0.314756	-1.55583	1	469	Endo
HALLMARK_MTORC1_SIGNALING	0.00611995	0.0397797	0.292941	1.48151	14	169	Endo
HALLMARK_INTERFERON_GAMMA_RESPONSE	0.000772499	0.00602549	0.340854	1.69126	1	146	Endo
HALLMARK_OXIDATIVE_PHOSPHORYLATION	0.000414766	0.00404397	0.409208	2.07393	0	173	Endo
HALLMARK_INTERFERON_ALPHA_RESPONSE	0.000324359	0.00404397	0.470886	2.10006	0	80	Endo
HALLMARK_MYC_TARGETS_V1	0.000412371	0.00404397	0.431097	2.19324	0	176	Endo
GO_NEUROTRANSMITTER_TRANSPORT	0.0014918	0.0283441	-0.359886	-1.52836	11	204	Ependymal
HALLMARK_MYC_TARGETS_V1	0.000473709	0.0180009	0.36717	1.74147	0	174	Ependymal
GO_NEUROTRANSMITTER_TRANSPORT	0.00128164	0.0243512	-0.33911	-1.53983	7	214	Fibro
HALLMARK_OXIDATIVE_PHOSPHORYLATION	0.000775795	0.0243512	0.34029	1.59531	2	181	Fibro
HALLMARK_TNFA_SIGNALING_VIA_NFKB	0.000190512	0.00407779	-0.458848	-2.12829	0	159	Microglia
HALLMARK_ANDROGEN_RESPONSE	0.000586854	0.00762911	-0.443098	-1.82595	2	78	Microglia
HALLMARK_TGF_BETA_SIGNALING	0.00575511	0.0453307	-0.452274	-1.69532	28	49	Microglia
HALLMARK_ANGIOGENESIS	0.00581162	0.0453307	0.602037	1.96486	28	26	Microglia
HALLMARK_OXIDATIVE_PHOSPHORYLATION	0.000209118	0.00407779	0.461402	2.16793	0	172	Microglia
HALLMARK_MTORC1_SIGNALING	0.000595948	0.00754867	0.339866	1.62576	1	184	Mural
HALLMARK_OXIDATIVE_PHOSPHORYLATION	0.00029994	0.00569886	0.380714	1.81206	0	180	Mural
HALLMARK_MYC_TARGETS_V1	0.00029753	0.00569886	0.397916	1.90155	0	183	Mural
GO_NEUROTRANSMITTER_TRANSPORT	0.000154967	0.00175108	-0.410905	-1.87771	0	204	Neuron
GO_REGULATION_OF_NEURON_DIFFERENTIATION	0.000139392	0.00175108	-0.319266	-1.59017	0	486	Neuron
HALLMARK_KRAS_SIGNALING_DN	0.0114826	0.0447822	-0.366792	-1.50753	67	99	Neuron
HALLMARK_E2F_TARGETS	0.0101246	0.0438733	0.316599	1.45289	38	131	Neuron
HALLMARK_GLYCOLYSIS	0.0015528	0.00865129	0.350588	1.62214	5	137	Neuron
HALLMARK_REACTIVE_OXIGEN_SPECIES_PATHWAY	0.00781424	0.0380944	0.470663	1.69344	34	36	Neuron
HALLMARK_MTORC1_SIGNALING	0.000261506	0.00175108	0.389831	1.82143	0	147	Neuron
HALLMARK_FATTY_ACID_METABOLISM	0.000246124	0.00175108	0.44142	1.94091	0	100	Neuron
HALLMARK_MYC_TARGETS_V1	0.000268601	0.00175108	0.556183	2.65739	0	169	Neuron
HALLMARK_OXIDATIVE_PHOSPHORYLATION	0.000269397	0.00175108	0.740645	3.53755	0	170	Neuron
HALLMARK_KRAS_SIGNALING_DN	0.00555115	0.0306456	-0.403712	-1.64645	34	82	Oligo
HALLMARK_TNFA_SIGNALING_VIA_NFKB	0.0036872	0.0287602	-0.377306	-1.63136	23	115	Oligo
HALLMARK_CHOLESTEROL_HOMEOSTASIS	0.005386	0.0306456	0.425522	1.7111	20	51	Oligo
GO_NEUROPEPTIDE_SIGNALING_PATHWAY	0.00628627	0.0306456	0.480823	1.76048	25	34	Oligo
GO_OLIGODENDROCYTE_DIFFERENTIATION	0.00157068	0.0153141	0.443373	1.87596	5	65	Oligo
HALLMARK_MTORC1_SIGNALING	0.000303122	0.0040625	0.385271	1.87929	0	153	Oligo
HALLMARK_MYC_TARGETS_V1	0.000308642	0.0040625	0.404991	2.01187	0	167	Oligo
HALLMARK_OXIDATIVE_PHOSPHORYLATION	0.0003125	0.0040625	0.535567	2.66944	0	172	Oligo
HALLMARK_GLYCOLYSIS	0.0026732	0.0253954	0.330264	1.53419	11	150	Polydendro
HALLMARK_FATTY_ACID_METABOLISM	0.000654308	0.0082879	0.377203	1.69262	2	119	Polydendro
HALLMARK_MYC_TARGETS_V1	0.000228415	0.00433988	0.451374	2.14015	0	180	Polydendro
HALLMARK_OXIDATIVE_PHOSPHORYLATION	0.000226706	0.00433988	0.59386	2.81247	0	177	Polydendro

### Sheet: S6-E2 GSEA cKO cells
pathway	pval	padj	ES	NES	nMoreExtreme	size	cluster
GO_RESPONSE_TO_ESTROGEN	0.242468	0.242468	0.300944	1.1549	836	32	Astro
GO_RESPONSE_TO_ESTROGEN	0.309785	0.309785	0.304997	1.10573	1297	33	Oligo
GO_RESPONSE_TO_ESTROGEN	0.637939	0.637939	0.241183	0.895074	2797	41	Neuron
GO_RESPONSE_TO_ESTROGEN	0.1669	0.1669	0.306243	1.21438	594	44	Endo
GO_RESPONSE_TO_ESTROGEN	0.769121	0.769121	0.219005	0.809359	3780	44	Microglia
GO_RESPONSE_TO_ESTROGEN	0.238658	0.238658	0.302394	1.14566	1130	48	Polydendro
GO_RESPONSE_TO_ESTROGEN	0.964863	0.964863	0.172994	0.669781	3102	53	Ependymal
GO_RESPONSE_TO_ESTROGEN	0.263426	0.263426	0.292324	1.12283	1083	51	Mural
GO_RESPONSE_TO_ESTROGEN	0.105014	0.105014	-0.352868	-1.29719	598	54	Fibro

### Sheet: S7-E2 GSEA WT neurons
pathway	pval	padj	ES	NES	nMoreExtreme	size	cluster
GO_RESPONSE_TO_ESTROGEN	0.748301	0.748301	0.188136	0.861802	4072	97	Lingo2
GO_RESPONSE_TO_ESTROGEN	0.413289	0.413289	-0.202991	-1.02032	1977	95	Cdk8
GO_RESPONSE_TO_ESTROGEN	0.677226	0.677226	0.196537	0.909233	3505	132	Gad2
GO_RESPONSE_TO_ESTROGEN	0.784745	0.784745	-0.176531	-0.859347	2427	99	Nnat
GO_RESPONSE_TO_ESTROGEN	0.000395883	0.000395883	-0.361301	-1.6924	1	134	Pomc
GO_RESPONSE_TO_ESTROGEN	0.848014	0.848014	-0.17777	-0.835604	3927	136	Sst
GO_RESPONSE_TO_ESTROGEN	0.140287	0.140287	-0.255635	-1.22086	498	73	Vgf
GO_RESPONSE_TO_ESTROGEN	0.0989196	0.0989196	-0.2664	-1.21743	411	143	Gal
GO_RESPONSE_TO_ESTROGEN	0.987473	0.987473	-0.150212	-0.690936	4177	131	Gad2.1
GO_RESPONSE_TO_ESTROGEN	0.328883	0.328883	0.231455	1.05834	1674	123	Crym
GO_RESPONSE_TO_ESTROGEN	0.140464	0.140464	-0.24924	-1.17108	502	133	Ppp1r17
GO_RESPONSE_TO_ESTROGEN	0.0685756	0.0685756	-0.313596	-1.28057	375	100	Tcf7l2
GO_RESPONSE_TO_ESTROGEN	0.107085	0.107085	-0.278873	-1.18756	463	150	Apoe
GO_RESPONSE_TO_ESTROGEN	0.839444	0.839444	0.186361	0.848038	4166	147	Foxb1
GO_RESPONSE_TO_ESTROGEN	0.00232618	0.00232618	-0.40077	-1.5846	8	135	Gm5741
GO_RESPONSE_TO_ESTROGEN	0.0126447	0.0126447	-0.384626	-1.41568	58	134	Oxt
GO_RESPONSE_TO_ESTROGEN	0.57099	0.57099	0.21921	0.953398	2605	106	Tac2
GO_RESPONSE_TO_ESTROGEN	0.160009	0.160009	-0.270735	-1.15784	744	128	Plp1
GO_RESPONSE_TO_ESTROGEN	0.0400938	0.0400938	-0.292461	-1.37554	187	91	Cntn5
GO_RESPONSE_TO_ESTROGEN	0.661511	0.661511	0.205764	0.900479	4105	95	Npy
GO_RESPONSE_TO_ESTROGEN	0.36203	0.36203	0.229126	1.0539	1904	50	Slc6a3
GO_RESPONSE_TO_ESTROGEN	0.560749	0.560749	0.199976	0.946448	2902	87	Vip
GO_RESPONSE_TO_ESTROGEN	0.6053	0.6053	0.190519	0.919543	2991	68	Ndnf
GO_RESPONSE_TO_ESTROGEN	0.706477	0.706477	0.192885	0.881663	2584	67	Hbb-bs
GO_RESPONSE_TO_ESTROGEN	0.597877	0.597877	0.200465	0.925777	3041	94	Hdc

### Sheet: S8-E2 GSEA cKO neurons
pathway	pval	padj	ES	NES	nMoreExtreme	size	cluster
GO_RESPONSE_TO_ESTROGEN	0.748801	0.748801	0.190137	0.853163	4682	95	Lingo2
GO_RESPONSE_TO_ESTROGEN	0.368153	0.368153	0.228938	1.04299	2096	91	Cdk8
GO_RESPONSE_TO_ESTROGEN	0.375059	0.375059	0.216497	1.03882	1575	126	Gad2
GO_RESPONSE_TO_ESTROGEN	0.929154	0.929154	-0.170768	-0.737579	6150	98	Nnat
GO_RESPONSE_TO_ESTROGEN	0.698003	0.698003	-0.203319	-0.888574	5033	128	Pomc
GO_RESPONSE_TO_ESTROGEN	0.0934923	0.0934923	-0.284705	-1.26221	634	124	Sst
GO_RESPONSE_TO_ESTROGEN	0.212993	0.212993	-0.230098	-1.12415	776	104	Vgf
GO_RESPONSE_TO_ESTROGEN	0.0538751	0.0538751	-0.300113	-1.32199	357	137	Gal
GO_RESPONSE_TO_ESTROGEN	0.914942	0.914942	-0.173183	-0.786045	5259	134	Gad2.1
GO_RESPONSE_TO_ESTROGEN	0.818239	0.818239	-0.200656	-0.84283	5230	132	Crym
GO_RESPONSE_TO_ESTROGEN	0.891408	0.891408	0.174013	0.823999	3184	134	Ppp1r17
GO_RESPONSE_TO_ESTROGEN	0.93537	0.93537	0.19515	0.790474	4254	123	Tcf7l2
GO_RESPONSE_TO_ESTROGEN	0.108624	0.108624	-0.279689	-1.20017	494	143	Apoe
GO_RESPONSE_TO_ESTROGEN	0.902947	0.902947	0.18155	0.803997	5330	141	Foxb1
GO_RESPONSE_TO_ESTROGEN	0.0604927	0.0604927	-0.337179	-1.32	387	111	Gm5741
GO_RESPONSE_TO_ESTROGEN	0.490653	0.490653	-0.255994	-0.985985	3621	138	Oxt
GO_RESPONSE_TO_ESTROGEN	0.183557	0.183557	-0.277802	-1.15725	1218	139	Tac2
GO_RESPONSE_TO_ESTROGEN	0.497291	0.497291	0.226236	0.98044	2569	112	Plp1
GO_RESPONSE_TO_ESTROGEN	0.400446	0.400446	0.219601	1.03284	2511	80	Cntn5
GO_RESPONSE_TO_ESTROGEN	0.2042	0.2042	-0.280217	-1.14156	1234	121	Npy
GO_RESPONSE_TO_ESTROGEN	0.262929	0.262929	-0.223571	-1.13972	1270	47	Slc6a3
GO_RESPONSE_TO_ESTROGEN	0.287755	0.287755	0.23159	1.10227	1369	73	Vip
GO_RESPONSE_TO_ESTROGEN	0.239858	0.239858	-0.236191	-1.14892	1146	57	Ndnf
GO_RESPONSE_TO_ESTROGEN	0.893645	0.893645	-0.192084	-0.790871	4049	73	Hbb-bs
GO_RESPONSE_TO_ESTROGEN	0.294598	0.294598	0.243365	1.08592	1477	98	Hdc
